# Paucity of adaptive selection in PmrAB two-component system may resist emergence of colistin resistance in *Acinetobacter baumannii*

**DOI:** 10.1101/753665

**Authors:** Sudhakar Pagal, Rajagopalan Saranathan, Anshu Rani, Archana Tomar, K. P. Arunkumar, K. Prashanth

**Affiliations:** Nosocomial Pathogen Biology Lab, Department of Biotechnology, School of Life Sciences, Pondicherry University, Puducherry, India; Laboratory of Molecular Genetics, Centre for DNA Fingerprinting and Diagnostics (CDFD), Hyderabad, India

**Keywords:** Colistin resistance, PmrAB, Point mutation, Selection analysis, Purifying selection, *Acinetobacter baumannii*

## Abstract

Investigations on the selection pressure acting on point mutations in PmrAB two-component system may provide insights into the future of colistin therapy in *Acinetobacter baumannii*, since mutations in *pmrAB* are implicated in colistin resistance. We performed adaptive selection analysis of *pmrAB* and compared with the available data on colistin resistant strains. We analysed PmrAB sequences in 3113 draft genomes of *A. baumannii* obtained from RefSeq database. Adaptive selection analysis was performed by two widely used programs namely, HyPhy and PAML. In addition, to examine the reliability of the approach, the same analysis was performed on *gyrA* of *Escherichia coli* and *Salmonella enterica*, since adaptive mutations on *gyrA* confer quinolone resistance. Mutations that had caused colistin resistance were found to be neither adaptive nor polymorphic, rather they occur at sites that are either under neutral or purifying selection. Strong negative evolutionary selection pressure is also observed at sites throughout both PmrA and PmrB. Sites with high levels of polymorphisms in PmrAB were found to be under neutral selection. Notably, there was no sign of positive selection. Some of them are rather deleterious. These conditions might be maintaining the incidence of colistin resistance in *A. baumannii* under check. Therefore, in the context of colistin resistance, natural selection plays only a minor role and we assert that in future, *A. baumannii* may not be able to sustain and successfully disseminate colistin resistance. Therefore, at present the concerns raised about continuing the usage of colistin for the treatment against *A. baumannii* infections appears to be unnecessary.
