## Supplementary file S2 for "Paucity of adaptive selection in PmrAB two-component system may resist emergence of colistin resistance in *Acinetobacter baumannii*"

### Sheet: PmrA
Sites reported to be associated with colistin resistant strains are shown in bold
p-value: >0.05 = red, <0.05 = green, intermediate color = yellow
dN-dS: >0 = red, <0 = green, intermediate color = yellow
#NS Mutations: >30 = red, <30 = green, intermediate color = yellow
Codon	p-value	Normalized dN-dS	#Non-synonymous mutations
1	0	0	0
2	0	0	0
3	0.264358	1.58451	2
4	0.296151	-3.71198	0
5	0.539133	-2.125	0
6	0.00820638	2.208	4
7	0	0	0
8	0.450377	3.08981	2
9	0.264775	-4.15186	0
10	0.459423	2.99064	6
11	0	0	0
12	0.00515319	3.30361	7
13	0	0	0
14	0.259259	-4.94689	1
15	0.453651	-2.84841	3
16	0.588192	3.67763	18
17	0.037037	-9.89377	0
18	0.0366219	-20.2495	88
19	0.037037	-9.89377	0
20	0.538401	2.4815	3
21	0.126661	-7.37897	0
22	0	0	0
23	0	0	0
24	0	0	0
25	0.337556	-4.42948	0
26	0	0	0
27	0.261537	-4.38016	0
28	0	0	0
29	0.0676334	-8.80995	0
30	0	0	0
31	0.555372	-1.65067	1
32	0	0	0
33	0.264775	-4.15186	0
34	0.333333	-3.29792	0
35	0.55381	-2.12147	0
36	0.459444	-2.65666	2
37	0.333333	-3.29792	0
38	0.174609	-6.07459	0
39	0.0123457	-13.1917	0
40	0.0394633	-13.1752	0
41	0.291797	-4.25337	0
42	0.111111	-8.24481	1
43	0.266116	-4.38016	0
44	0.51388	3.15339	101
45	0.0694484	-8.84626	0
46	0.264775	-4.15186	0
47	0	0	0
48	0.188558	-6.38329	0
49	0	0	0
50	0	0	0
51	0.0342525	-14.541	2
52	0.0185623	-12.4556	0
53	0.168915	-6.35978	0
54	0.00115942	-24.6886	1
55	0.314606	-4.02386	0
56	0.0123457	-13.1917	0
57	0	0	0
58	0	0	0
59	0.264775	-4.15186	0
60	0.0123457	-13.1917	0
61	0	0	0
62	0.119672	-10.7783	1
63	0.333333	-3.29792	0
64	0.0150859	-14.9871	0
65	0	0	0
66	0.0397356	-13.145	0
67	0.00264645	-18.0118	0
68	0.111111	-6.59585	0
69	0	0	0
70	0.498667	3.29154	8
71	0.333333	-3.29792	0
72	0.333333	-3.29792	0
73	0.037037	-9.89377	0
74	0.00411523	-16.4896	0
75	0.0123457	-13.1917	0
76	0.303064	-4.28582	0
77	0.305164	-3.60236	0
78	0.305164	-3.60236	0
79	0.338828	-3.29792	0
80	0.0009653	-24.7344	5
81	0.481296	-2.97962	0
82	0.708465	0.342856	10
83	0.33968	-4.4018	0
84	0.172438	-6.30536	0
85	0.337556	-4.42948	0
86	0.173193	-6.80852	3
87	0	0	0
88	0.037037	-9.89377	0
89	0	0	0
90	0.0123457	-13.1917	0
91	0.166357	-6.41356	0
92	0.0701058	-8.30372	0
93	0.796512	3.35393	26
94	0.112114	-6.59585	0
95	0	0	0
96	0	0	0
97	0.264775	-4.15186	0
98	0.284264	-4.15186	0
99	0.546441	-2.13659	0
100	0.305164	-3.60236	0
101	0.263682	-4.42059	0
102	0.0123457	-13.1917	0
103	0.284264	-4.15186	0
104	0.00478642	-17.4213	0
105	0.265431	1.49679	1
106	0	0	0
107	0.00474956	-17.455	0
108	0.161317	-6.4	0
109	0.037037	-9.89377	0
110	0.0178326	-14.8407	1
111	0.406641	-3.30926	3
112	0.291608	-3.76981	0
113	0.0701058	-8.30372	0
114	5.64503e-06	-36.2772	0
115	0.568532	-2.02235	0
116	0.109719	-7.8853	0
117	0.333333	-3.29792	0
118	0.333198	1.64879	1
119	0.609372	4.51149	199
120	0.00463535	-16.4896	0
121	0	0	0
122	0.260794	-4.39264	0
123	0.333333	-3.29792	0
124	0.33968	-4.4018	0
125	0.552136	3.28531	3
126	0.0123457	-13.1917	0
127	0.119708	-9.46518	27
128	0.306009	1.90736	25
129	0.458626	3.0322	26
130	0.114213	-8.84854	0
131	0.352489	-3.71363	0
132	0.17445	-6.26275	0
133	0.811993	2.6014	63
134	0.173347	-6.80603	1
135	0.00411523	-16.4896	0
136	0.265113	1.49589	1
137	0.597828	-1.8392	0
138	0	0	0
139	0.550199	-2.14243	0
140	0	0	0
141	0.333195	1.64862	1
142	0.258655	-4.42898	0
143	0.116565	-8.75883	0
144	0.00130132	-20.7593	0
145	0	0	0
146	0.00411523	-16.4896	0
147	0.000152416	-26.3834	0
148	0.0701058	-8.30372	0
149	0.263321	-4.42665	0
150	0.00147606	-19.7875	0
151	0.33968	-4.4018	0
152	0.333333	-3.29792	0
153	0	0	0
154	0	0	0
155	0.0296732	-12.4095	0
156	0.120704	-6.59585	0
157	0	0	0
158	0.333198	1.64879	1
159	0.00448563	-17.7063	0
160	0	0	0
161	0.111111	-6.59585	0
162	0.305164	-3.60236	0
163	0.159045	-6.34428	0
164	0	0	0
165	0.260128	-4.93241	1
166	0.649555	-0.85846	0
167	0	0	0
168	0.0841187	-9.40117	103
169	0.0185623	-12.4556	0
170	0	0	0
171	0	0	0
172	0	0	0
173	0.517064	-2.02165	5
174	0.264775	-4.15186	0
175	0.33606	-3.29792	0
176	0	0	0
177	0.037037	-9.89377	0
178	0.0701058	-8.30372	0
179	0.45178	-2.74555	0
180	0.258614	1.54525	3
181	0	0	0
182	0	0	0
183	0	0	0
184	0	0	0
185	0.264775	-4.15186	0
186	0.0701058	-8.30372	0
187	0	0	0
188	0	0	0
189	0	0	0
190	0.111111	-6.59585	0
191	0.037037	-9.89377	0
192	0.264775	-4.15186	0
193	0.0701058	-8.30372	0
194	0.00137174	-19.7875	0
195	0	0	0
196	0.259123	-4.42098	0
197	0	0	0
198	0	0	0
199	0.000152416	-26.3834	0
200	0.0701058	-8.30372	0
201	0.264775	-4.15186	0
202	0.0984731	-8.25712	0
203	0.091224	-7.77091	0
204	0.037037	-9.89377	0
205	0.266116	-4.38016	0
206	0.0330216	-13.4333	1
207	0.333333	-3.29792	0
208	0	0	0
209	0.0701058	-8.30372	0
210	0	0	0
211	1.38922e-11	-75.919	0
212	0.505965	-2.94466	0
213	0.00411523	-16.4896	0
214	0.305164	-3.60236	0
215	0.505964	-2.94466	0
216	0	0	0
217	0.333102	-3.86639	0
218	0.111111	-6.59585	0
219	0.0808058	-8.30372	0
220	0.333165	1.64855	1
221	0.295666	-4.26472	0
222	0.555472	-1.65007	2
223	0.337557	-4.42948	0
224	0.354016	-3.29792	0

### Sheet: PmrB
Sites reported to be associated with colistin resistant strains are shown in bold
p-value: >0.05 = red, <0.05 = green, intermediate color = yellow
dN-dS: >0 = red, <0 = green, intermediate color = yellow
#NS Mutations: >30 = red, <30 = green, intermediate color = yellow
Codon	p-value	Normalized dN-dS	#Non-synonymous mutations
1	0	0	0
2	0	0	0
3	0	0	0
4	0	0	0
5	0.755048	0.027356	5
6	0.232623	0.869617	1
7	0	0	0
8	0.00182094	-14.404	0
9	0.580745	-1.06083	0
10	0	0	0
11	0	0	0
12	0	0	0
13	0.555524	1.84816	4
14	0.743875	3.18365	6
15	0	0	0
16	0.247578	0.818817	2
17	0.679418	-0.0325831	5
18	0	0	0
19	0.0894119	-4.12065	0
20	0	0	0
21	0.333333	0.924111	8
22	0	0	0
23	0.270493	-2.2776	0
24	0	0	0
25	0.758155	3.51406	57
26	0	0	0
27	0.252225	0.823877	3
28	0.703704	0	33
29	0.0732612	-4.98015	0
30	0.0591269	-5.48908	0
31	0.80176	3.69314	8
32	0	0	0
33	0.587905	-0.760921	2
34	0.285808	-2.86419	0
35	0	0	0
36	0.333333	-1.84822	0
37	0.247412	-2.49008	0
38	0	0	0
39	0	0	0
40	0.324397	-2.19365	0
41	0	0	0
42	0.333333	-1.84822	0
43	0.286265	1.14615	4
44	0	0	0
45	0.596293	0.970524	15
46	0.270668	-2.49008	0
47	0.5053	-1.33103	0
48	0.333333	-1.84822	0
49	0.227388	-2.86319	0
50	0.0293093	-6.66779	0
51	0.333333	-1.84822	0
52	0	0	0
53	0.236853	-2.74878	0
54	0.157828	-4.14392	35
55	0.259259	-2.77233	2
56	0.504602	-1.3278	0
57	0	0	0
58	0.037037	-5.54467	0
59	0	0	0
60	0.235997	-4.09945	2
61	0.573938	2.45633	4
62	0.568437	2.64003	7
63	7.38853e-13	-49.8015	0
64	0.679635	3.27573	20
65	0.442312	-1.61144	28
66	0	0	0
67	0.419777	-0.086605	28
68	0	0	0
69	0.270668	-2.49008	0
70	0.247412	-2.49008	0
71	0	0	0
72	0	0	0
73	0	0	0
74	0.194164	-3.19851	0
75	0	0	0
76	0.174804	-4.21323	35
77	0	0	0
78	1.36605e-08	-30.9049	0
79	0.00359569	2.24631	2
80	0.333333	-1.84822	0
81	0	0	0
82	0.242467	-2.75239	0
83	0.0612126	-4.98015	0
84	0.297417	-2.75239	0
85	0.037037	-5.54467	0
86	0.247412	0.818607	28
87	0.500229	-1.30733	0
88	0.26749	-2.72651	2
89	0.43388	-1.66947	3
90	0	0	0
91	0.457242	-1.55687	0
92	0.247412	-2.49008	0
93	0.743476	-0.033837	28
94	0.0740235	-6.29365	2
95	0	0	0
96	0.111111	-3.69645	0
97	0	0	0
98	0	0	0
99	0.824929	1.76685	35
100	0	0	0
101	0.333333	-1.84822	0
102	0.121526	-3.69645	0
103	0.0612126	-4.98015	0
104	0.270668	-2.49008	0
105	0.000511407	-12.9376	0
106	0.247427	0.818672	1
107	0	0	0
108	0	0	0
109	0.537295	1.81139	7
110	0.725331	0.403269	35
111	0.111215	-3.69645	0
112	0.328497	1.52432	35
113	0.327911	0.916655	7
114	0.0854299	-4.52922	0
115	0.11109	-4.62099	2
116	0.27065	0.924029	1
117	0	0	0
118	0.254749	-2.65675	0
119	0.407407	-1.84822	4
120	0.250065	-2.61312	0
121	0.244383	-2.73081	0
122	0.247412	-2.49008	0
123	0.0198295	-7.47023	0
124	0.346968	-3.1326	2
125	0	0	0
126	0.30008	1.16939	1
127	0.548296	-0.962131	7
128	8.59417e-07	-24.9008	0
129	0.299788	-2.73062	0
130	0	0	0
131	0.0560916	-5.49793	0
132	0.0470155	-7.67301	8
133	0.555556	-0.924111	4
134	0.333214	0.923946	2
135	0.228868	-2.84468	0
136	0	0	0
137	0.574096	-0.850515	2
138	0.973988	5.54467	375
139	0	0	0
140	0.236853	-2.74878	0
141	0.333309	0.924078	2
142	0.648834	0	26
143	0.037037	-5.54467	0
144	0.153482	-4.15901	1
145	0.00881944	2.47068	23
146	0.0612126	-4.98015	0
147	0	0	0
148	0.000152416	-14.7858	0
149	0	0	0
150	0.504602	-1.3278	0
151	0	0	0
152	0.299018	-2.06032	0
153	0.0136697	9.48851	11
154	0.259259	-2.77233	3
155	0.247591	0.818802	4
156	0.037037	-5.54467	0
157	0.147034	-4.19002	0
158	0	0	0
159	0.000129613	-17.5615	1
160	0.507373	-1.30694	14
161	0.259259	-2.77233	1
162	0.555556	-0.924111	5
163	0.758336	3.51471	7
164	0.655378	2.63617	9
165	0.552901	-0.937948	27
166	0.271685	-2.69683	3
167	0.111111	-3.69645	0
168	0.513814	-1.29952	0
169	0.2346	-2.84468	0
170	0.913934	2.80089	39
171	0.0186444	-9.02378	0
172	0.247412	-2.49008	0
173	0.573869	-0.852002	8
174	0	0	0
175	0	0	0
176	0.00374698	-9.96031	0
177	0.0560493	-5.5	0
178	0.137181	-3.86981	0
179	0.354464	-2.78077	34
180	0.544668	-1.11985	7
181	0.210564	-3.69336	5
182	0.0612126	-4.98015	0
183	0.114191	-3.69645	0
184	0.227293	-2.86439	0
185	0.133455	-4.83806	1
186	0.144732	-4.0495	0
187	2.84532e-06	-28.6475	4
188	0.111111	-3.69645	0
189	0	0	0
190	0.227293	-2.86439	0
191	0.037037	-5.54467	0
192	0.781918	1.79977	7
193	0	0	0
194	0.270716	0.924111	1
195	0	0	0
196	0	0	0
197	0.236853	-2.74878	0
198	0.132182	-3.40661	0
199	0.260201	-2.62645	0
200	0.333333	-1.84822	0
201	0.111111	-3.69645	0
202	0	0	0
203	0.0612126	-4.98015	0
204	0	0	0
205	0	0	0
206	0.000927047	-12.4504	0
207	0.573602	-0.853011	1
208	0.674679	0.217957	21
209	0.247412	-2.49008	0
210	0.238911	0.854304	27
211	1.28752e-06	-23.5292	0
212	0.0267358	-6.18097	0
213	0	0	0
214	0.233905	-2.85314	0
215	6.27225e-07	-24.0269	0
216	0	0	0
217	0.247412	-2.49008	0
218	0.405361	-2.00038	1
219	0	0	0
220	0.242785	-2.74878	0
221	0.287768	-2.84468	0
222	0.153365	-4.16148	1
223	0.298641	-2.06292	0
224	0.111111	-3.69645	0
225	0	0	0
226	0.868313	1.84822	21
227	0.703704	0	5
228	0	0	0
229	0.538913	-1.17678	2
230	0.000459371	-14.3517	0
231	0.482995	-1.71813	1
232	0.428668	-1.85484	19
233	0.802469	3.69645	15
234	0.111111	-3.69645	0
235	0.802246	0.922286	6
236	0.259259	-2.77233	3
237	0.035264	-6.29271	0
238	0.000229362	-14.9405	0
239	0.755168	2.72389	4
240	0.285403	1.14537	3
241	0.111111	-3.69645	0
242	0.0596485	-5.46503	0
243	0.298982	0.878829	2
244	0.250116	-2.61263	0
245	0.551437	-0.98495	7
246	0.000229362	-14.9405	0
247	0.030241	-9.79569	1
248	0.0502454	-6.60087	2
249	0.00137174	-11.0893	0
250	0.0568821	-5.45959	0
251	0.442176	1.7085	5
252	0.227124	-2.86652	0
253	0.593738	-0.796546	4
254	0.0354067	-6.28532	0
255	0	0	0
256	0.247412	-2.49008	0
257	0.505026	-1.31424	4
258	0.247412	-2.49008	0
259	0.237402	-2.8111	0
260	0.55929	-0.912555	1
261	0.500229	-1.30733	0
262	0.0451753	-6.47391	1
263	0.867915	4.61876	7
264	0	0	0
265	0.300056	-2.72818	0
266	0.153365	-4.16148	1
267	0.806145	1.23405	102
268	0	0	0
269	0.037037	-5.54467	0
270	0.513644	2.34224	9
271	0.555312	1.84772	6
272	0.505681	-1.33279	0
273	0.539095	-0.924111	6
274	0.677368	0.176192	7
275	0.00685871	-10.1652	1
276	0	0	0
277	0.287768	-2.84468	0
278	0	0	0
279	0.111111	-3.69645	0
280	0.333333	0.924111	7
281	0	0	0
282	0.0612126	-4.98015	0
283	0.052675	0.65033	7
284	0.696253	-0.0464869	8
285	0.0132436	-8.25539	0
286	0.037037	-5.54467	0
287	0.111111	-3.69645	0
288	0.00249501	-12.4543	7
289	0.628799	2.772	7
290	0.247412	-2.49008	0
291	0.288158	-2.84083	0
292	0.111211	-4.61854	1
293	0	0	0
294	0.25765	-3.3392	3
295	0.333333	-1.84822	0
296	0.703704	0	2
297	0.254749	-2.65675	0
298	0.247483	0.818685	1
299	0.260875	-2.49008	0
300	0.111111	-3.69645	0
301	0.239811	-3.78991	2
302	0.299708	-2.73135	0
303	0.45781	-1.51034	0
304	0.000152416	-14.7858	0
305	0.247412	-2.49008	0
306	0.126244	-3.90349	0
307	0.333333	-1.84822	0
308	0.00192616	1.2334	2
309	0	0	0
310	0	0	0
311	0.227245	-2.865	0
312	0.299018	-2.06032	0
313	0.247412	-2.49008	0
314	0.504602	-1.3278	0
315	0.210621	-3.69293	3
316	0	0	0
317	0	0	0
318	0.327875	-2.71692	1
319	0.153338	-4.16197	2
320	0.227123	-3.98693	32
321	0.00685871	-10.1652	1
322	0.0307271	-7.33823	28
323	0.227309	-2.86419	0
324	0	0	0
325	0.247412	-2.49008	0
326	0	0	0
327	0.000484422	-15.3033	7
328	0.0119473	-8.54376	0
329	0.333333	-1.84822	0
330	0.111111	-3.69645	0
331	0.333333	-1.84822	0
332	0.433655	1.63747	2
333	0.582162	-0.836965	3
334	0.299018	-2.06032	0
335	0	0	0
336	0.247519	0.818724	4
337	0.573767	-0.852732	3
338	0.505392	1.36257	1
339	0	0	0
340	0	0	0
341	0.0612126	-4.98015	0
342	0.333333	-1.84822	0
343	0.0894119	-4.12065	0
344	0.242315	-2.75412	0
345	0.0053672	-9.96031	0
346	0.0178326	-8.317	1
347	0.000152416	-14.7858	0
348	0	0	0
349	0.199125	-4.39024	7
350	0.333333	-1.84822	0
351	0.0320951	-8.59229	7
352	0	0	0
353	0.433611	-1.67147	1
354	0.299018	-2.06032	0
355	0.361273	-1.84822	0
356	0	0	0
357	0.46228	-1.58441	7
358	0.0123457	-7.39289	0
359	0.453864	-1.52688	7
360	0.55404	1.85946	217
361	0	0	0
362	0.779947	0.9784	36
363	0.0170099	-10.6446	35
364	0.037037	-5.54467	0
365	0.260905	0.879014	1
366	0.467855	-1.43286	1
367	0	0	0
368	0.299018	-2.06032	0
369	0	0	0
370	0	0	0
371	0.0612126	-4.98015	0
372	0.259196	-2.77303	1
373	0.333333	-1.84822	0
374	0.0148059	-7.39289	0
375	0.00317871	-12.5701	0
376	0.00374698	-9.96031	0
377	0.333333	-1.84822	0
378	0	0	0
379	0.247412	0.818607	7
380	0.0732612	-4.98015	0
381	0.247412	-2.49008	0
382	0.0542276	-5.73168	0
383	0.00137174	-11.0893	0
384	0.135101	-3.36845	0
385	0.0144995	-8.21043	0
386	0.33495	-1.8393	0
387	0.247427	0.818672	1
388	0	0	0
389	0.012613	-7.37769	0
390	0.0123457	-7.39289	0
391	0.000927047	-12.4504	0
392	0.0151447	-7.47023	0
393	0.433633	-1.6714	1
394	0	0	0
395	0.013253	-8.25344	0
396	0	0	0
397	0.12189	-3.69645	0
398	0.000229362	-14.9405	0
399	1.88168e-06	-22.1787	0
400	0.0164548	-7.87309	0
401	0	0	0
402	0.518472	-1.28092	0
403	0.0453496	-7.39966	4
404	0	0	0
405	0.333333	-1.84822	0
406	0.247412	-2.49008	0
407	0.355383	-1.80409	0
408	0.555462	1.8481	2
409	0	0	0
410	0	0	0
411	0.478622	-1.3634	0
412	0.58857	-0.768071	0
413	0	0	0
414	0.333288	0.924048	1
415	0	0	0
416	0.259639	-2.62158	0
417	0.333333	-1.84822	0
418	0.605932	-0.673592	1
419	0.247412	-2.49008	0
420	0.168112	-4.26739	7
421	0.247412	-2.49008	0
422	0.505671	-1.33275	0
423	2.44684e-06	-24.6235	0
424	0.334887	-1.83965	0
425	0.333333	-1.84822	0
426	0.336188	-1.84822	0
427	0	0	0
428	0.113014	-3.69645	0
429	0.037037	-5.54467	0
430	0.254619	-2.65555	0
431	5.08053e-05	-16.634	0
432	0	0	0
433	0.0262063	-8.46567	0
434	0.333333	-1.84822	0
435	0.2346	-2.84468	0
436	0.252059	-2.84092	7
437	0	0	0
438	0.247427	0.818672	1
439	0.725698	1.20481	7
440	0.574164	-0.851648	63
441	0	0	0
442	0.111111	-3.69645	0
443	0	0	0
444	0.429355	-3.11979	883

### Sheet: GyrA_E. coli
p-value: >0.05 = red, <0.05 = green, intermediate color = yellow
dN-dS: >0 = red, <0 = green, intermediate color = yellow
Codon	p-value	Normalized dN-dS
1	0	0
2	0	0
3	0	0
4	0	0
5	0	0
6	0	0
7	0	0
8	0	0
9	0	0
10	0	0
11	0	0
12	0	0
13	0	0
14	0	0
15	0	0
16	0	0
17	0	0
18	0	0
19	0	0
20	1	-17.9313
21	0	0
22	0	0
23	1	-8.01842
24	0	0
25	0	0
26	0	0
27	0	0
28	0	0
29	0	0
30	0	0
31	1	-5.97711
32	0	0
33	1	-5.97711
34	0	0
35	1	-47.8169
36	0	0
37	0	0
38	0	0
39	0	0
40	1	-11.9542
41	0	0
42	0	0
43	0	0
44	0	0
45	0	0
46	0	0
47	0	0
48	0	0
49	0	0
50	0	0
51	0	0
52	0	0
53	0	0
54	0	0
55	0	0
56	0	0
57	0	0
58	0	0
59	0	0
60	0	0
61	0	0
62	0	0
63	0	0
64	0	0
65	0	0
66	0	0
67	0	0
68	0	0
69	0	0
70	0	0
71	0	0
72	0	0
73	0	0
74	0	0
75	0	0
76	0	0
77	0.728178	2.98855
78	0	0
79	0	0
80	0	0
81	0	0
82	0	0
83	3.2381e-06	89.3819
84	1	-5.97711
85	1	-23.9084
86	0	0
87	0.0194015	45.1647
88	0	0
89	0	0
90	0	0
91	1	-23.9084
92	0	0
93	0	0
94	0	0
95	0	0
96	0	0
97	0	0
98	0	0
99	0	0
100	1	-32.0737
101	0	0
102	0	0
103	0	0
104	0	0
105	1	-5.97711
106	0	0
107	0	0
108	0	0
109	0	0
110	0	0
111	1	-23.9084
112	0	0
113	0	0
114	0	0
115	1	-8.01842
116	0	0
117	0	0
118	0	0
119	0	0
120	0	0
121	0	0
122	0	0
123	0	0
124	0	0
125	0	0
126	0	0
127	0	0
128	0	0
129	0	0
130	0	0
131	0	0
132	0	0
133	0	0
134	0	0
135	0	0
136	1	-59.7711
137	0	0
138	0	0
139	0	0
140	0	0
141	0	0
142	0	0
143	0	0
144	0.751526	2.6511
145	1	-24.0553
146	1	-5.97711
147	0	0
148	0	0
149	0	0
150	0	0
151	1	-23.9084
152	0	0
153	0	0
154	0	0
155	0	0
156	1	-53.794
157	0	0
158	0	0
159	0	0
160	1	-11.9542
161	0	0
162	0	0
163	0	0
164	0	0
165	0	0
166	0	0
167	0	0
168	0	0
169	0	0
170	0	0
171	0	0
172	0	0
173	1	-5.97711
174	1	-6.92969
175	1	-5.97711
176	0	0
177	0	0
178	0	0
179	0	0
180	0	0
181	1	-8.01842
182	1	-6.92969
183	0	0
184	1	-5.97711
185	0	0
186	0	0
187	0	0
188	0	0
189	0	0
190	1	-11.9542
191	0	0
192	1	-8.01842
193	1	-5.97711
194	0	0
195	0	0
196	1	-5.97711
197	0	0
198	1	-20.7891
199	0	0
200	0.751526	2.6511
201	0	0
202	0	0
203	0	0
204	0	0
205	0	0
206	0	0
207	0	0
208	0	0
209	0	0
210	0	0
211	0	0
212	1	-13.8719
213	1	-11.9542
214	1	-5.97711
215	1	-11.9542
216	1	-8.01842
217	0	0
218	0	0
219	0	0
220	0	0
221	0	0
222	1	-13.8594
223	1	-20.7891
224	1	-16.0368
225	0	0
226	0	0
227	1	-5.97711
228	0	0
229	1	-13.8594
230	1	-7.30263
231	1	-7.30227
232	0	0
233	1	-8.01842
234	0.666748	2.98832
235	0	0
236	0	0
237	0.987669	-14.9484
238	0	0
239	0	0
240	1	-29.8855
241	1	-8.01842
242	1	-6.92969
243	1	-5.97711
244	1	-23.9084
245	1	-17.9313
246	1	-59.7711
247	0	0
248	1	-11.9542
249	0	0
250	0	0
251	0	0
252	0.962963	-8.96566
253	0	0
254	1	-5.97711
255	1	-29.8855
256	0	0
257	0	0
258	1	-23.9084
259	0	0
260	0	0
261	0	0
262	1	-24.0553
263	0	0
264	1	-6.92969
265	1	-29.8855
266	0	0
267	0	0
268	1	-59.7711
269	1	-8.01842
270	0	0
271	1	-11.9542
272	0	0
273	0	0
274	0	0
275	1	-36.9606
276	1	-36.9606
277	0	0
278	0	0
279	0	0
280	0	0
281	0	0
282	0	0
283	0	0
284	0	0
285	0	0
286	0	0
287	0	0
288	1	-5.97711
289	0	0
290	0	0
291	0	0
292	1	-3.44991
293	0	0
294	1	-8.01842
295	0	0
296	0	0
297	0	0
298	0	0
299	0	0
300	0	0
301	0	0
302	1	-5.97711
303	0	0
304	0	0
305	0	0
306	0	0
307	1	-29.8855
308	0	0
309	0	0
310	1	-48.1105
311	0	0
312	1	-11.9542
313	0	0
314	0	0
315	1	-23.9084
316	1	-5.97711
317	1	-89.6566
318	0	0
319	0	0
320	0	0
321	0	0
322	0	0
323	0	0
324	0	0
325	0	0
326	1	-7.68249
327	0	0
328	0	0
329	0	0
330	0	0
331	0	0
332	1	-20.7891
333	0	0
334	0	0
335	0	0
336	0	0
337	0	0
338	1	-24.0553
339	0	0
340	0	0
341	0	0
342	1	-5.97711
343	0	0
344	1	-6.92969
345	0	0
346	0	0
347	1	-6.86796
348	0	0
349	1	-32.0737
350	0	0
351	0	0
352	0.962963	-8.96566
353	1	-11.9542
354	0	0
355	0	0
356	0	0
357	0.751454	2.65212
358	0	0
359	1	-11.9542
360	0	0
361	1	-11.9542
362	0	0
363	1	-11.9542
364	0	0
365	0	0
366	1	-17.9313
367	0	0
368	0	0
369	1	-7.30361
370	0	0
371	0	0
372	0	0
373	1	-5.97711
374	0	0
375	1	-8.01842
376	0	0
377	1	-5.97711
378	0	0
379	1	-13.8594
380	0	0
381	0	0
382	0	0
383	0	0
384	0	0
385	1	-11.9542
386	1	-5.97711
387	0	0
388	1	-11.9542
389	0	0
390	1	-13.8594
391	0	0
392	0	0
393	0	0
394	0	0
395	0	0
396	1	-3.42445
397	0	0
398	1	-5.97711
399	0	0
400	1	-5.97711
401	0	0
402	0	0
403	0	0
404	0	0
405	0	0
406	0	0
407	0	0
408	0.999544	-32.8849
409	0	0
410	1	-3.42488
411	1	-35.8627
412	1	-17.9313
413	0	0
414	0	0
415	0	0
416	0.871722	-3.27033
417	1	-10.3556
418	1	-5.97711
419	0	0
420	1	-5.97711
421	1	-23.9084
422	1	-41.8398
423	0	0
424	0.988869	-22.7298
425	0.717995	2.86732
426	1	-11.9372
427	1	-23.9084
428	1	-5.97711
429	1	-56.129
430	0	0
431	0	0
432	0	0
433	1	-5.97711
434	0	0
435	0	0
436	0	0
437	0	0
438	1	-7.40988
439	0	0
440	0	0
441	0	0
442	1	-5.97711
443	1	-5.97711
444	1	-23.9021
445	1	-32.0737
446	0	0
447	0.419517	4.74919
448	0	0
449	1	-32.0737
450	0	0
451	0	0
452	0	0
453	0	0
454	0	0
455	1	-17.9313
456	0	0
457	1	-35.8627
458	0	0
459	1	-10.3217
460	0	0
461	0	0
462	0	0
463	1	-22.2739
464	0	0
465	0	0
466	0	0
467	0	0
468	1	-23.9084
469	0	0
470	0	0
471	1	-32.0737
472	0	0
473	0	0
474	0	0
475	0	0
476	1	-24.0553
477	0	0
478	1	-8.01842
479	0	0
480	0	0
481	0	0
482	0	0
483	0	0
484	0	0
485	1	-20.7891
486	0.998628	-26.8968
487	1	-7.30375
488	0	0
489	1	-22.2826
490	0	0
491	0	0
492	1	-23.0229
493	1	-29.8855
494	1	-32.0737
495	1	-5.97711
496	0	0
497	0	0
498	1	-10.4191
499	0	0
500	0	0
501	0	0
502	1	-6.92969
503	1	-53.794
504	0	0
505	1	-14.8178
506	1	-3.42618
507	1	-51.7006
508	1	-10.3941
509	0	0
510	0	0
511	0	0
512	0	0
513	0	0
514	1	-29.8855
515	0	0
516	0	0
517	0	0
518	1	-17.9313
519	1	-17.9313
520	0	0
521	1	-20.7891
522	1	-35.8627
523	1	-5.97711
524	0	0
525	1	-8.01842
526	1	-35.8627
527	0	0
528	1	-13.8594
529	0	0
530	0	0
531	0	0
532	0.751429	2.65144
533	1	-6.8489
534	1	-6.92969
535	1	-65.7482
536	0	0
537	0	0
538	0	0
539	1	-5.97711
540	1	-59.7711
541	1	-23.9084
542	1	-17.9313
543	1	-11.7402
544	0	0
545	1	-8.01842
546	0	0
547	1	-11.9542
548	0	0
549	1	-35.8627
550	1	-44.3377
551	1	-8.01842
552	0	0
553	0	0
554	0	0
555	1	-11.9542
556	0	0
557	1	-48.1105
558	0	0
559	0	0
560	0	0
561	0	0
562	0	0
563	0	0
564	1	-5.97711
565	0.372195	8.54783
566	1	-53.794
567	0	0
568	0.666667	2.98855
569	1	-5.97711
570	0	0
571	0	0
572	0	0
573	0	0
574	1	-7.30411
575	0	0
576	0	0
577	0	0
578	1	-27.7188
579	0	0
580	0	0
581	0	0
582	0	0
583	0	0
584	0	0
585	1	-48.1105
586	1	-41.8398
587	0	0
588	1	-32.0737
589	0	0
590	1	-34.6485
591	1	-3.43374
592	0	0
593	0	0
594	0	0
595	0	0
596	0	0
597	1	-17.9313
598	0	0
599	0	0
600	0	0
601	0	0
602	0	0
603	1	-22.0447
604	1	-23.9084
605	1	-56.129
606	0	0
607	1	-15.3934
608	1	-23.9084
609	0.92051	-4.43494
610	1	-29.8855
611	0.888889	-5.97711
612	0	0
613	1	-11.9542
614	1	-23.9084
615	1	-35.8627
616	1	-5.97711
617	0	0
618	0	0
619	1	-20.7891
620	0	0
621	1	-16.0368
622	0	0
623	1	-6.84976
624	0	0
625	0	0
626	1	-7.39014
627	1	-14.8106
628	0	0
629	0	0
630	1	-5.97233
631	0	0
632	1	-47.8169
633	1	-17.9313
634	0	0
635	1	-3.42445
636	1	-23.9084
637	0	0
638	1	-5.97711
639	0	0
640	0	0
641	0	0
642	1	-14.6062
643	1	-5.97711
644	0	0
645	0	0
646	0	0
647	0	0
648	0	0
649	1	-11.9542
650	0	0
651	0	0
652	0.751526	2.6511
653	1	-35.8627
654	1	-77.7024
655	1	-5.97711
656	0	0
657	0	0
658	1	-65.7482
659	1	-11.9542
660	0	0
661	0	0
662	1	-66.1048
663	0	0
664	0	0
665	0	0
666	0	0
667	0	0
668	1	-17.9313
669	0.888889	-2.98855
670	0	0
671	0	0
672	0	0
673	0	0
674	0.712384	2.79676
675	0	0
676	1	-6.87567
677	0	0
678	0.160728	20.2563
679	1	-23.9084
680	0	0
681	0	0
682	1	-3.42995
683	1	-6.92969
684	0	0
685	0	0
686	1	-8.01842
687	0	0
688	0	0
689	1	-32.0737
690	0	0
691	0	0
692	1	-48.1105
693	0	0
694	0	0
695	0	0
696	0	0
697	0	0
698	1	-5.97711
699	1	-53.794
700	0	0
701	0	0
702	0	0
703	0	0
704	0	0
705	0	0
706	0	0
707	0	0
708	0	0
709	0	0
710	1	-5.97711
711	0	0
712	0	0
713	0	0
714	0	0
715	0	0
716	0	0
717	1	-8.01842
718	0	0
719	1	-5.97711
720	0	0
721	1	-17.9313
722	1	-17.9313
723	0	0
724	1	-6.92969
725	1	-41.8341
726	0	0
727	1	-41.8398
728	0	0
729	1	-5.97711
730	0	0
731	0	0
732	1	-5.97711
733	1	-5.97711
734	0	0
735	0	0
736	0	0
737	1	-29.8855
738	1	-17.9313
739	0	0
740	1	-11.9542
741	0.750935	2.65475
742	1	-17.9313
743	0	0
744	1	-6.92969
745	1	-5.97711
746	0	0
747	0	0
748	1	-5.97711
749	1	-44.0593
750	0	0
751	0	0
752	1	-48.1105
753	0	0
754	1	-14.6087
755	0	0
756	1	-5.97711
757	1	-23.9084
758	1	-5.97711
759	1	-5.97711
760	0	0
761	0	0
762	1	-17.9313
763	1	-17.9313
764	0	0
765	0	0
766	1	-5.97711
767	0	0
768	0	0
769	0	0
770	0	0
771	1	-5.97711
772	0	0
773	0	0
774	1	-48.5079
775	0	0
776	0	0
777	1	-23.9084
778	0	0
779	0	0
780	1	-24.0553
781	0	0
782	0	0
783	1	-29.8855
784	1	-5.97711
785	0	0
786	1	-11.9542
787	0.998628	-26.8968
788	0	0
789	0	0
790	0	0
791	1	-32.0737
792	1	-8.01842
793	1	-32.0737
794	0	0
795	0	0
796	0	0
797	0	0
798	0	0
799	0	0
800	1	-16.0368
801	1	-5.97711
802	0	0
803	0	0
804	1	-3.43993
805	1	-23.9084
806	0	0
807	0	0
808	0	0
809	1	-17.9313
810	1	-53.794
811	0	0
812	0	0
813	1	-8.01842
814	1	-6.92969
815	1	-35.8627
816	1	-5.97711
817	0	0
818	0	0
819	1	-5.97711
820	0	0
821	0	0
822	1	-5.97711
823	0	0
824	1	-17.9313
825	1	-6.92969
826	0	0
827	0	0
828	0.44127	6.04149
829	0	0
830	0	0
831	0	0
832	0	0
833	1	-17.9313
834	0	0
835	0	0
836	0	0
837	0	0
838	1	-5.97711
839	0	0
840	0	0
841	0	0
842	0	0
843	0	0
844	1	-8.01842
845	0	0
846	0	0
847	0	0
848	1	-10.3085
849	1	-24.0553
850	1	-5.97711
851	0	0
852	1	-56.129
853	0	0
854	0	0
855	0.987654	-14.9428
856	0	0
857	0	0
858	1	-17.9313
859	0	0
860	0.938245	-5.36636
861	0	0
862	0	0
863	0.444444	5.97711
864	0	0
865	0	0
866	0	0
867	0	0
868	0	0
869	0	0
870	0.751429	2.65144
871	1	-7.40943
872	0	0
873	0	0
874	0	0
875	0	0

### Sheet: GyrA_Salmonella enterica
p-value: >0.05 = red, <0.05 = green, intermediate color = yellow
dN-dS: >0 = red, <0 = green, intermediate color = yellow
Codon	p-value	Normalized dN-dS
1	0	0
2	0	0
3	0	0
4	0	0
5	0	0
6	0	0
7	0	0
8	0	0
9	0	0
10	0	0
11	0	0
12	0	0
13	0	0
14	0	0
15	1	-4.23804
16	0	0
17	0	0
18	1	-1.72991
19	0	0
20	1	-0.698257
21	0	0
22	0	0
23	0	0
24	0	0
25	0	0
26	0	0
27	1	-0.174564
28	0	0
29	0	0
30	1	-0.349129
31	1	-0.174564
32	1	-0.174564
33	0	0
34	1	-0.302223
35	0	0
36	0	0
37	0	0
38	0	0
39	0	0
40	0	0
41	0	0
42	1	-0.216389
43	0	0
44	0	0
45	0	0
46	0	0
47	0	0
48	0	0
49	0	0
50	0	0
51	0	0
52	0	0
53	0	0
54	0	0
55	0	0
56	0	0
57	0	0
58	0	0
59	0	0
60	0	0
61	0	0
62	0	0
63	0	0
64	0	0
65	0	0
66	1	-0.174564
67	0	0
68	1	-0.174564
69	0	0
70	0	0
71	0	0
72	0	0
73	1	-0.174564
74	0	0
75	0	0
76	0	0
77	0	0
78	0	0
79	0	0
80	0	0
81	0	0
82	0	0
83	0.0116257	0.959625
84	0	0
85	1	-0.174564
86	0	0
87	0.0149218	1.15531
88	0	0
89	1	-0.82111
90	0	0
91	0	0
92	0	0
93	0	0
94	0	0
95	0	0
96	0	0
97	0	0
98	0	0
99	1	-0.174564
100	0	0
101	0	0
102	1	-0.100712
103	1	-0.174564
104	0	0
105	0	0
106	0	0
107	0	0
108	0	0
109	0	0
110	0	0
111	0	0
112	0	0
113	0	0
114	0	0
115	0	0
116	1	-0.174564
117	1	-0.174564
118	1	-0.174564
119	1	-0.174564
120	0	0
121	0	0
122	0	0
123	1	-0.174564
124	0	0
125	0	0
126	1	-0.174564
127	0	0
128	0	0
129	0	0
130	0	0
131	0	0
132	1	-0.238052
133	0.714937	0.0840985
134	0	0
135	0	0
136	0	0
137	0	0
138	0	0
139	0	0
140	0	0
141	0	0
142	0	0
143	0	0
144	1	-0.476103
145	0	0
146	1	-0.349129
147	1	-0.238052
148	0	0
149	0	0
150	0	0
151	1	-0.349129
152	0	0
153	1	-0.211691
154	0	0
155	0	0
156	1	-0.174564
157	1	-0.238052
158	1	-0.174564
159	0	0
160	1	-0.349129
161	0	0
162	0	0
163	0	0
164	1	-1.04739
165	1	-1.42831
166	1	-0.100741
167	0	0
168	1	-1.39651
169	0	0
170	0	0
171	1	-0.523693
172	1	-0.174564
173	0	0
174	1	-0.205329
175	0	0
176	1	-0.872822
177	0	0
178	0	0
179	1	-0.174564
180	1	-0.174564
181	0	0
182	1	-0.410555
183	0	0
184	0	0
185	1	-0.238052
186	0	0
187	0	0
188	0	0
189	0	0
190	1	-0.349129
191	1	-0.410555
192	1	-0.476103
193	0	0
194	0	0
195	1	-0.1008
196	1	-0.698257
197	0	0
198	0	0
199	1	-0.238052
200	0	0
201	0	0
202	0	0
203	0	0
204	0	0
205	0	0
206	0	0
207	0	0
208	0	0
209	0	0
210	0	0
211	0	0
212	0	0
213	1	-0.174564
214	1	-2.79303
215	1	-0.349129
216	1	-0.714155
217	0	0
218	1	-0.174564
219	1	-0.523693
220	1	-0.349129
221	1	-0.174564
222	1	-0.205278
223	1	-0.205278
224	1	-0.238052
225	0	0
226	1	-0.349129
227	1	-0.174564
228	0	0
229	1	-0.410577
230	0	0
231	1	-0.850368
232	1	-0.523693
233	0	0
234	1	-1.57108
235	0.88889	-0.0872833
236	0	0
237	1	-0.174564
238	1	-1.04739
239	0	0
240	0	0
241	0	0
242	1	-2.46333
243	0	0
244	1	-0.174564
245	1	-0.349129
246	0	0
247	1	-0.211746
248	0.998629	-0.785573
249	0	0
250	0.460905	0.174564
251	0	0
252	1	-2.4439
253	0	0
254	0	0
255	1	-0.174564
256	1	-1.04739
257	0	0
258	1	-0.523693
259	1	-0.205278
260	1	-1.23167
261	1	-0.349129
262	1	-0.238052
263	0	0
264	0	0
265	1	-0.523693
266	1	-0.238052
267	0	0
268	1	-0.174564
269	0	0
270	1	-0.211502
271	0	0
272	1	-0.523693
273	1	-0.100713
274	1	-0.410555
275	0	0
276	0	0
277	0	0
278	1	-0.523693
279	1	-0.432781
280	1	-0.202318
281	0	0
282	0	0
283	0	0
284	1	-0.211515
285	0	0
286	1	-0.174564
287	0	0
288	1	-0.349129
289	0	0
290	0	0
291	0	0
292	1	-0.201424
293	1	-0.174564
294	0	0
295	1	-0.21174
296	1	-0.349129
297	1	-3.80883
298	0	0
299	0	0
300	1	-1.39651
301	0	0
302	1	-0.174564
303	0	0
304	1	-0.174564
305	0	0
306	0	0
307	1	-2.26934
308	0	0
309	0	0
310	0	0
311	0	0
312	1	-0.349129
313	1	-1.39651
314	1	-0.216378
315	1	-0.174564
316	1	-0.174564
317	1	-0.174234
318	1	-0.476103
319	1	-0.238052
320	0	0
321	1	-0.238052
322	0	0
323	0	0
324	1	-0.174564
325	0	0
326	1	-0.20148
327	0	0
328	0	0
329	0	0
330	0	0
331	0	0
332	1	-0.205278
333	0	0
334	0	0
335	1	-0.174564
336	1	-0.174564
337	1	-0.100712
338	1	-0.238052
339	1	-1.90441
340	1	-0.174564
341	0	0
342	0	0
343	0	0
344	0	0
345	0	0
346	0	0
347	1	-0.100712
348	0	0
349	1	-4.04688
350	1	-2.05278
351	0	0
352	0	0
353	0	0
354	0	0
355	0	0
356	1	-0.174564
357	0	0
358	1	-0.174564
359	0	0
360	0	0
361	1	-0.174564
362	0	0
363	1	-0.174564
364	1	-0.349129
365	1	-3.75968
366	1	-0.174564
367	0	0
368	0.940224	-0.161016
369	0	0
370	1	-0.202138
371	0	0
372	0	0
373	1	-0.174564
374	1	-0.174564
375	1	-0.714155
376	1	-2.09477
377	0	0
378	1	-0.238052
379	1	-0.205278
380	1	-0.174524
381	1	-0.211502
382	0	0
383	1	-0.100741
384	1	-0.349129
385	0	0
386	0	0
387	1	-1.7121
388	1	-3.84042
389	1	-1.42831
390	1	-0.205278
391	1	-0.952207
392	0	0
393	1	-0.205278
394	1	-0.205278
395	1	-0.638062
396	0.180187	0.309063
397	1	-0.205278
398	1	-0.349121
399	1	-0.872822
400	0	0
401	1	-1.04739
402	1	-0.698257
403	1	-0.174564
404	1	-1.92021
405	1	-0.211514
406	1	-2.4439
407	0	0
408	0	0
409	0	0
410	0	0
411	1	-0.82111
412	1	-0.349129
413	0.444444	0.174564
414	1	-0.349129
415	0	0
416	0.99879	-1.03194
417	1	-0.402848
418	1	-0.872822
419	1	-0.714155
420	1	-0.523693
421	0	0
422	1	-0.349129
423	0	0
424	1	-0.30224
425	1	-0.431702
426	0.962958	-0.261837
427	1	-2.4439
428	1	-0.349129
429	1	-1.19026
430	0	0
431	1	-2.09477
432	0	0
433	1	-1.22195
434	0	0
435	1	-0.42376
436	0	0
437	0	0
438	0	0
439	1	-0.523693
440	0	0
441	0	0
442	1	-0.174564
443	1	-0.349129
444	0	0
445	1	-0.714155
446	0	0
447	1	-0.216326
448	1	-3.33272
449	0	0
450	0	0
451	1	-0.174564
452	1	-3.19867
453	0.644114	0.119561
454	0	0
455	1	-0.523693
456	1	-0.21639
457	1	-0.174564
458	1	-0.205278
459	0	0
460	0	0
461	0	0
462	1	-1.38627
463	1	-0.113345
464	1	-0.216388
465	1	-0.211504
466	0	0
467	0	0
468	1	-0.349129
469	1	-0.100715
470	0	0
471	0	0
472	1	-0.424178
473	0	0
474	0	0
475	0	0
476	1	-0.476103
477	0	0
478	1	-0.238052
479	0	0
480	0	0
481	1	-1.3446
482	1	-0.100745
483	0.922392	-0.132446
484	0	0
485	1	-1.02639
486	0	0
487	0	0
488	1	-0.930292
489	1	-0.100715
490	0	0
491	0	0
492	0	0
493	1	-0.349129
494	1	-0.238052
495	0	0
496	0	0
497	1	-0.349129
498	0	0
499	0	0
500	0	0
501	0	0
502	1	-1.64222
503	1	-1.22195
504	0	0
505	0	0
506	0	0
507	1	-0.432357
508	0	0
509	0	0
510	0	0
511	0.314919	0.312698
512	0	0
513	1	-0.476103
514	1	-0.174564
515	0	0
516	0	0
517	1	-0.349129
518	0	0
519	1	-0.174564
520	0	0
521	0	0
522	0	0
523	1	-0.698257
524	1	-0.714155
525	0	0
526	1	-0.349129
527	0	0
528	1	-0.205278
529	0	0
530	0	0
531	0	0
532	0	0
533	1	-0.100712
534	1	-1.43694
535	0	0
536	1	-0.216391
537	0	0
538	0.755565	0.0770127
539	1	-0.872822
540	0	0
541	1	-0.872822
542	1	-0.872822
543	1	-0.510588
544	0	0
545	1	-1.42831
546	1	-0.216391
547	1	-0.872822
548	1	-0.714155
549	1	-0.523693
550	1	-2.9712
551	1	-1.90441
552	1	-0.848889
553	0	0
554	1	-0.720821
555	1	-2.26934
556	0	0
557	0	0
558	0	0
559	1	-0.349129
560	1	-0.424461
561	1	-0.174564
562	1	-0.349129
563	1	-0.698257
564	1	-0.523693
565	0	0
566	1	-0.523693
567	0	0
568	1	-1.04739
569	1	-1.22195
570	1	-1.22195
571	0	0
572	0	0
573	0	0
574	0	0
575	0	0
576	0	0
577	0	0
578	1	-0.615833
579	1	-0.952207
580	1	-2.09477
581	1	-0.303836
582	1	-0.101159
583	1	-0.698257
584	1	-1.04739
585	1	-0.238052
586	1	-0.523693
587	1	-1.19026
588	1	-0.714155
589	1	-1.39651
590	1	-0.615833
591	1	-0.5089
592	0	0
593	1	-0.238052
594	1	-0.349129
595	1	-0.238052
596	0.981162	-0.378758
597	1	-0.872822
598	0	0
599	1	-0.303768
600	1	-0.238052
601	0	0
602	0	0
603	1	-0.21639
604	1	-0.523693
605	0	0
606	0	0
607	1	-1.22346
608	0	0
609	0	0
610	1	-0.349129
611	1	-2.14247
612	1	-2.09477
613	0	0
614	0	0
615	1	-0.349129
616	1	-0.174564
617	0	0
618	1	-0.349129
619	1	-0.410555
620	1	-1.57108
621	1	-1.19026
622	1	-0.604286
623	1	-0.303833
624	0	0
625	1	-0.30323
626	0	0
627	1	-1.39651
628	1	-0.238052
629	0	0
630	0	0
631	0	0
632	1	-1.04739
633	0.962963	-0.261847
634	0	0
635	1	-0.100712
636	1	-0.174564
637	1	-0.349129
638	1	-0.349129
639	1	-3.01267
640	1	-2.61857
641	1	-0.211504
642	1	-2.33187
643	1	-0.523693
644	1	-1.74564
645	1	-0.238052
646	1	-0.349129
647	0	0
648	0	0
649	1	-0.174564
650	0	0
651	0	0
652	1	-0.952207
653	1	-0.174564
654	0	0
655	1	-0.174564
656	0	0
657	0	0
658	1	-0.174564
659	0.666667	0.0872822
660	1	-0.504101
661	0.888935	-0.174633
662	1	-0.21174
663	0	0
664	0	0
665	0	0
666	0	0
667	1	-0.174564
668	0	0
669	1	-0.174564
670	1	-0.698257
671	1	-0.82111
672	1	-0.205278
673	1	-0.174564
674	1	-1.04739
675	1	-0.238052
676	1	-0.169633
677	1	-0.238052
678	0.848017	-0.0821163
679	1	-0.349129
680	1	-0.238052
681	1	-0.430243
682	0	0
683	0	0
684	0	0
685	0	0
686	1	-0.476103
687	0	0
688	0	0
689	1	-0.349129
690	1	-1.22195
691	1	-0.174564
692	0	0
693	1	-0.211514
694	0	0
695	0	0
696	1	-0.403745
697	0	0
698	0	0
699	1	-0.698257
700	1	-1.04739
701	1	-1.39651
702	0	0
703	1	-0.349129
704	0	0
705	1	-0.872822
706	0	0
707	1	-0.211508
708	0	0
709	0	0
710	1	-0.523693
711	1	-0.174564
712	0.888887	-0.0872805
713	0	0
714	0.99994	0.0581916
715	1	-0.698257
716	0	0
717	0.987654	-0.436411
718	1	-0.174564
719	0.888889	-0.0872822
720	1	-0.174564
721	1	-0.174564
722	0.963176	-0.262921
723	1	-0.174564
724	0	0
725	0	0
726	0	0
727	0	0
728	1	-0.174564
729	1	-0.714155
730	0	0
731	0	0
732	1	-2.26934
733	1	-1.39651
734	1	-0.349129
735	0	0
736	0	0
737	1	-0.205278
738	0	0
739	1	-0.174564
740	1	-0.174564
741	0.71572	0.084007
742	1	-0.349129
743	1	-0.174564
744	1	-0.205278
745	1	-0.100712
746	1	-0.174564
747	1	-0.174564
748	0	0
749	1	-0.423302
750	1	-0.238052
751	1	-0.349129
752	0	0
753	1	-0.349129
754	1	-0.216241
755	1	-0.347516
756	1	-0.174564
757	1	-0.174564
758	1	-0.174564
759	0.754407	0.0772056
760	1	-0.216319
761	1	-0.952207
762	1	-0.349129
763	0	0
764	0	0
765	1	-0.523693
766	1	-0.523693
767	0	0
768	1	-0.174564
769	1	-0.216378
770	0	0
771	0	0
772	0	0
773	0	0
774	1	-0.205278
775	0	0
776	1	-0.349129
777	1	-0.174564
778	1	-0.216384
779	0	0
780	1	-0.238052
781	1	-0.174564
782	1	-0.174564
783	0	0
784	1	-1.04739
785	1	-0.872822
786	1	-0.349129
787	1	-0.523693
788	0	0
789	1	-0.349129
790	0	0
791	0	0
792	0	0
793	0	0
794	0	0
795	1	-0.205278
796	0	0
797	0	0
798	0	0
799	1	-0.174564
800	0	0
801	0	0
802	0	0
803	1	-0.174564
804	1	-0.100769
805	0	0
806	1	-0.174564
807	1	-0.349129
808	1	-3.04185
809	1	-0.174564
810	1	-2.09477
811	0	0
812	0	0
813	0	0
814	1	-1.74564
815	1	-0.349129
816	1	-0.349129
817	0	0
818	1	-0.714155
819	1	-0.174564
820	1	-0.216389
821	0	0
822	0.666667	0.0872822
823	0	0
824	1	-0.174564
825	1	-0.615833
826	1	-0.349129
827	1	-0.174564
828	0	0
829	0	0
830	1	-2.85662
831	0	0
832	1	-0.476103
833	1	-0.872822
834	1	-0.174564
835	1	-0.174564
836	1	-0.805695
837	1	-0.21164
838	1	-0.174512
839	0	0
840	1	-0.174564
841	1	-0.21157
842	0	0
843	1	-0.349129
844	0	0
845	0	0
846	0	0
847	1	-0.211513
848	0	0
849	1	-0.476103
850	1	-0.523693
851	0	0
852	0	0
853	1	-0.174564
854	1	-0.238052
855	1	-0.349129
856	0.666667	0.0872822
857	0	0
858	1	-0.174564
859	1	-0.238052
860	1	-0.216319
861	1	-0.238052
862	1	-0.615833
863	0.666667	0.0872822
864	1	-0.174564
865	0	0
866	0	0
867	0	0
868	0.570877	0.154026
869	0	0
870	1	-0.238052
871	0	0
872	1	-0.174564
873	0.444444	0.174564
874	0.755565	0.0770127
875	0	0
876	0.666667	0.0872822
877	0	0
878	0	0

### Sheet: PmrA-ColR Sequences
Site	p-value	dN-dS	# Non-synonymous mutations
1	1		0
2	1	0	0
3	1	0	0
4	1	0	0
5	1	0	0
6	1		0
7	1	0	0
8	1	15.9174	1
9	1	0	0
10	1	0	0
11	1	0	0
12	1	27.1747	2
13	1	0	0
14	1	0	0
15	1	0	0
16	1	0	0
17	1	0	0
18	1	0	0
19	1	0	0
20	1	0	0
21	1	0	0
22	1	0	0
23	1	0	0
24	1	0	0
25	0.195802	-82.2724	0
26	1	0	0
27	1	0	0
28	1	0	0
29	1	0	0
30	1		0
31	1	0	0
32	1	0	0
33	1	0	0
34	1	0	0
35	1	0	0
36	1	0	0
37	1	0	0
38	1	0	0
39	1	0	0
40	0.217952	-73.9112	0
41	1	0	0
42	1	0	0
43	1	0	0
44	1	0	0
45	1	0	0
46	1	0	0
47	1	0	0
48	1	0	0
49	1	0	0
50	1	0	0
51	1	0	0
52	1	0	0
53	1	0	0
54	1	19.9496	1
55	1	0	0
56	1	0	0
57	1		0
58	1		0
59	1	0	0
60	1	0	0
61	1		0
62	1	0	0
63	1	0	0
64	0.465513	-30.5476	0
65	1	0	0
66	1	0	0
67	1	0	0
68	1	0	0
69	1	0	0
70	1	0	0
71	1	0	0
72	1	0	0
73	1	0	0
74	0.333333	-40.2084	0
75	1	0	0
76	1	0	0
77	1	0	0
78	1	0	0
79	1	0	0
80	0.333333	-40.2084	0
81	1	0	0
82	1	0	0
83	1	0	0
84	1	0	0
85	1	0	0
86	1	0	0
87	1	0	0
88	1	0	0
89	1	0	0
90	1	0	0
91	1	0	0
92	1	0	0
93	1	0	0
94	1	0	0
95	1	0	0
96	1	0	0
97	1	0	0
98	1	0	0
99	1	0	0
100	1	0	0
101	1	0	0
102	1	0	0
103	1	0	0
104	1	0	0
105	1	0	0
106	1	0	0
107	1	0	0
108	1	0	0
109	1	0	0
110	1	0	0
111	1	0	0
112	1	0	0
113	1	0	0
114	0.333333	-40.2084	0
115	1	0	0
116	1	0	0
117	1	0	0
118	1	0	0
119	1	18.639	1
120	1	0	0
121	1	0	0
122	1	0	0
123	1	0	0
124	1	0	0
125	1	0	0
126	1	0	0
127	1	0	0
128	1	0	0
129	1	0	0
130	1	0	0
131	1	0	0
132	1	0	0
133	1	0	0
134	1	0	0
135	0.333333	-40.2084	0
136	1	0	0
137	1	0	0
138	1	0	0
139	1	0	0
140	1	0	0
141	1	0	0
142	1	0	0
143	1	0	0
144	1	0	0
145	1	0	0
146	1	0	0
147	1	0	0
148	1	0	0
149	1	0	0
150	0.333333	-40.2084	0
151	1	0	0
152	1	0	0
153	1	0	0
154	1	0	0
155	0.468887	-29.9516	0
156	1	0	0
157	1	0	0
158	1	0	0
159	1	0	0
160	1		0
161	1	0	0
162	1	0	0
163	1	0	0
164	1	0	0
165	1	0	0
166	1	0	0
167	1		0
168	1	0	0
169	1	0	0
170	1	0	0
171	1	0	0
172	1	0	0
173	1	0	0
174	1	0	0
175	1	0	0
176	1	0	0
177	1	0	0
178	1	0	0
179	1	0	0
180	1	0	0
181	1	0	0
182	1	0	0
183	1	0	0
184	1	0	0
185	1	0	0
186	1	0	0
187	1	0	0
188	1	0	0
189	1	0	0
190	1	0	0
191	1	0	0
192	1	0	0
193	1	0	0
194	1	0	0
195	1	0	0
196	1	0	0
197	1	0	0
198	1	0	0
199	1	0	0
200	1	0	0
201	1	0	0
202	1	0	0
203	1	0	0
204	1	0	0
205	1	0	0
206	1	0	0
207	1	0	0
208	1	0	0
209	1	0	0
210	1	0	0
211	0.0264942	-134.875	0
212	1	0	0
213	1	0	0
214	1	0	0
215	1	0	0
216	1	0	0
217	1	0	0
218	1	0	0
219	1	0	0
220	1	0	0
221	1	0	0
222	1	0	0
223	1	0	0
224	1	0	0

### Sheet: PmrB-ColR Sequences
Site	p-value	dN-dS	# Non-synonymous mutations
1	1	0	0
2	1	0	0
3	1	0	0
4	1	0	0
5	1	0	0
6	1	0	0
7	1	0	0
8	1	0	0
9	1	0	0
10	1	0	0
11	1		0
12	1	0	0
13	1	12.2046	1
14	1	13.4479	1
15	1	0	0
16	1	0	0
17	1	0	0
18	1	0	0
19	1	0	0
20	1	0	0
21	1	0	0
22	1	0	0
23	1	0	0
24	1	0	0
25	1	0	0
26	1	0	0
27	1	0	0
28	1	0	0
29	0.2637	-34.0774	0
30	1	0	0
31	1	0	0
32	1	0	0
33	1	0	0
34	1	0	0
35	1	0	0
36	1	0	0
37	1	0	0
38	1	0	0
39	1	0	0
40	1	0	0
41	1	0	0
42	1	0	0
43	1	0	0
44	1		0
45	1	0	0
46	1	0	0
47	1	0	0
48	1	0	0
49	1	0	0
50	1	0	0
51	1	0	0
52	1	0	0
53	1	0	0
54	1	0	0
55	1	0	0
56	1	0	0
57	1	0	0
58	1	0	0
59	1	0	0
60	1	0	0
61	1	0	0
62	1	0	0
63	0.238762	-34.0774	0
64	1	10.6192	1
65	1	0	0
66	1	0	0
67	1	0	0
68	1	0	0
69	1	0	0
70	1	0	0
71	1	0	0
72	1	0	0
73	1	0	0
74	1	0	0
75	1	0	0
76	1	0	0
77	1	0	0
78	0.318889	-25.5148	0
79	1		0
80	1	12.2046	1
81	1	0	0
82	1	0	0
83	1	0	0
84	1	0	0
85	0.333333	-24.4092	0
86	1	0	0
87	1	16.0777	1
88	1	0	0
89	1	0	0
90	1	0	0
91	1	0	0
92	1	0	0
93	1	0	0
94	1	0	0
95	1	0	0
96	1	0	0
97	1	0	0
98	1	0	0
99	1	0	0
100	1	0	0
101	1	0	0
102	1	0	0
103	1	0	0
104	1	0	0
105	1	0	0
106	1	0	0
107	1	0	0
108	1	0	0
109	1	0	0
110	1	0	0
111	1	0	0
112	1	0	0
113	1	0	0
114	1	0	0
115	1	0	0
116	1	0	0
117	1	0	0
118	1	0	0
119	1	0	0
120	1	0	0
121	1	0	0
122	1	0	0
123	0.271957	-32.6723	0
124	1	0	0
125	1	0	0
126	1	0	0
127	1	0	0
128	0.238762	-34.0774	0
129	1	0	0
130	1	0	0
131	1	0	0
132	1	0	0
133	1	0	0
134	1	0	0
135	1	0	0
136	1	0	0
137	1	0	0
138	1	24.4092	2
139	1		0
140	1	0	0
141	1	0	0
142	1	0	0
143	1	0	0
144	1	0	0
145	1	16.35	2
146	1	0	0
147	1	0	0
148	1	0	0
149	1	0	0
150	1	0	0
151	1	0	0
152	1	0	0
153	1	0	0
154	1	0	0
155	1	0	0
156	1	0	0
157	1	0	0
158	1	0	0
159	0.333333	-24.4092	0
160	1	0	0
161	1	0	0
162	1	0	0
163	1	0	0
164	1	0	0
165	1	0	0
166	1	0	0
167	1	0	0
168	1	0	0
169	1	0	0
170	1	24.6211	2
171	1	0	0
172	1	0	0
173	1	0	0
174	1	0	0
175	1	0	0
176	1	0	0
177	1	0	0
178	1	0	0
179	1	0	0
180	1	0	0
181	1	0	0
182	1	0	0
183	1	0	0
184	1	0	0
185	1	0	0
186	1	0	0
187	0.333333	-24.4092	0
188	1	0	0
189	1	0	0
190	1	0	0
191	1	0	0
192	1	0	0
193	1	0	0
194	1	0	0
195	1	0	0
196	1	0	0
197	1	0	0
198	1	0	0
199	1	0	0
200	1	0	0
201	1	0	0
202	1	0	0
203	1	0	0
204	1	0	0
205	1		0
206	1	0	0
207	1	0	0
208	1	12.1539	1
209	1	0	0
210	1	0	0
211	0.355317	-23.8672	0
212	1	0	0
213	1	0	0
214	1	0	0
215	0.333333	-24.4092	0
216	1	0	0
217	1	0	0
218	1	0	0
219	1	0	0
220	1	0	0
221	1	0	0
222	1	0	0
223	1	0	0
224	1	0	0
225	1	0	0
226	1	24.4092	2
227	1	12.2046	1
228	1	0	0
229	1	0	0
230	0.44376	-20.0493	0
231	1	23.6587	1
232	1	0	0
233	1	24.4092	2
234	1	0	0
235	1	12.198	1
236	1	0	0
237	0.470453	-18.3676	0
238	1	0	0
239	1	0	0
240	1	0	0
241	1	0	0
242	1	0	0
243	1	0	0
244	1	0	0
245	1	0	0
246	0.266521	-30.5282	0
247	1	0	0
248	0.24903	-32.6723	0
249	1	0	0
250	1	0	0
251	1	0	0
252	1	0	0
253	1	0	0
254	1	0	0
255	1	0	0
256	1	11.1898	1
257	1	0	0
258	1	0	0
259	0.1987	-46.2311	0
260	1	0	0
261	1	0	0
262	0.333333	-24.4092	0
263	1	24.3694	2
264	1	0	0
265	1	0	0
266	1	0	0
267	1	0	0
268	1	0	0
269	1	0	0
270	1	0	0
271	1	12.2046	1
272	1	0	0
273	1	0	0
274	1	0	0
275	1	0	0
276	1	0	0
277	1	13.7228	1
278	1	0	0
279	1	0	0
280	1	0	0
281	1	0	0
282	1	0	0
283	1		0
284	1	0	0
285	1	0	0
286	1	0	0
287	1	0	0
288	0.348637	-24.4092	0
289	1	0	0
290	1	0	0
291	1	0	0
292	1	0	0
293	1	0	0
294	1	0	0
295	1	0	0
296	1	0	0
297	1	0	0
298	1	0	0
299	1	0	0
300	1	0	0
301	1	0	0
302	1	0	0
303	1	0	0
304	0.333333	-24.4092	0
305	1	0	0
306	1	0	0
307	1	0	0
308	1		0
309	1	0	0
310	1	0	0
311	1	0	0
312	1	0	0
313	1	0	0
314	1	0	0
315	1	12.1876	1
316	1	0	0
317	1	0	0
318	1	0	0
319	1	0	0
320	1	0	0
321	1	0	0
322	0.320271	-25.4047	0
323	1	0	0
324	1		0
325	1	0	0
326	1	0	0
327	1	0	0
328	1	0	0
329	1	0	0
330	1	0	0
331	1	0	0
332	1	0	0
333	1	0	0
334	1	0	0
335	1	0	0
336	1	0	0
337	1	0	0
338	1	0	0
339	1	0	0
340	1	0	0
341	1	0	0
342	1	0	0
343	1	0	0
344	1	0	0
345	1	0	0
346	1	0	0
347	1	0	0
348	1	0	0
349	1	0	0
350	1	0	0
351	0.333333	-24.4092	0
352	1	0	0
353	1	10.6192	1
354	1	0	0
355	1	0	0
356	1	0	0
357	1	0	0
358	1	0	0
359	1	0	0
360	1	12.4183	1
361	1	0	0
362	1	0	0
363	1	0	0
364	1	0	0
365	1	0	0
366	1	0	0
367	1	0	0
368	1	0	0
369	1	0	0
370	1	0	0
371	1	0	0
372	1	0	0
373	1	0	0
374	1	0	0
375	1	0	0
376	1	0	0
377	1	12.2046	1
378	1	0	0
379	1	0	0
380	1	0	0
381	1	0	0
382	1	0	0
383	1	0	0
384	1	0	0
385	1	0	0
386	1	0	0
387	1	10.632	1
388	1	0	0
389	1	0	0
390	1	0	0
391	1	0	0
392	1	0	0
393	1	0	0
394	1	0	0
395	1	0	0
396	1	0	0
397	1	0	0
398	1	0	0
399	1	0	0
400	1	0	0
401	1	0	0
402	1	0	0
403	1	12.1707	1
404	1	0	0
405	1	0	0
406	1	0	0
407	1	0	0
408	1	0	0
409	1	0	0
410	1	0	0
411	1	0	0
412	1	0	0
413	1	0	0
414	1	0	0
415	1	0	0
416	1	0	0
417	1	0	0
418	1	0	0
419	1	0	0
420	1	0	0
421	1	0	0
422	1	0	0
423	0.223314	-40.8191	0
424	1	0	0
425	1	0	0
426	1	0	0
427	1	0	0
428	1	0	0
429	1	0	0
430	1	0	0
431	1	0	0
432	1	0	0
433	1	0	0
434	1	0	0
435	1	0	0
436	0.333333	-24.4092	0
437	1	0	0
438	1	0	0
439	1	0	0
440	1	10.6063	1
441	1	0	0
442	1	0	0
443	1	0	0
444	1	12.2046	1
